# Genomic variation of a keystone forest tree species reveals signals of local adaptation despite high levels of phenotypic plasticity

**DOI:** 10.1101/2023.05.11.540382

**Authors:** Desanka Lazic, Cornelia Geßner, Katharina J. Liepe, Isabelle Lesur-Kupin, Malte Mader, Céline Blanc-Jolivet, Dušan Gömöry, Mirko Liesebach, Santiago C. González-Martínez, Matthias Fladung, Bernd Degen, Niels A. Müller

## Abstract

Local adaptation is key for ecotypic differentiation and species evolution. Understanding the underlying genomic patterns can allow the prediction of future maladaptation and ecosystem stability. Here, we report the whole-genome resequencing of 874 individuals from 100 range-wide populations of European beech (*Fagus sylvatica* L.), one of the most important forest tree species in Europe. We show that genetic variation closely mirrors geography with a clear pattern of isolation-by-distance. Genome-wide analyses for genotype-environment associations (GEAs) identified relatively few potentially adaptive variants after correcting for an overwhelming signal of statistically significant but non-causal GEAs. We characterized the single high confidence genomic region and pinpoint a candidate gene possibly involved in winter temperature adaptation acting by modulating spring phenology. Surprisingly, however, allelic variation at this locus did not result in any apparent fitness differences in a common garden. More generally, reciprocal transplant experiments across large climate distances demonstrated extensive phenotypic plasticity. Nevertheless, we find indications of polygenic adaptation which may be essential in natural ecosystems. This polygenic signal exhibits broad- and fine-scale variation across the landscape highlighting the relevance of spatial resolution. In summary, our results emphasize the importance but also exemplify the complexity of employing natural genetic variation for forest conservation under climate change.
