## Supplementary Table 6 for "Genomic variation of a keystone forest tree species reveals signals of local adaptation despite high levels of phenotypic plasticity"

Site	Population	Replicate	Dbh_age30	Population_bio6	Local
BU1901	24	1	18.4	-0.588888884	Loc_1901
BU1901	24	1	17.6	-0.588888884	Loc_1901
BU1901	24	1	16.7	-0.588888884	Loc_1901
BU1901	24	1	16.6	-0.588888884	Loc_1901
BU1901	24	1	16.1	-0.588888884	Loc_1901
BU1901	24	1	15.7	-0.588888884	Loc_1901
BU1901	24	1	15.6	-0.588888884	Loc_1901
BU1901	24	1	14.9	-0.588888884	Loc_1901
BU1901	24	1	14.7	-0.588888884	Loc_1901
BU1901	24	1	13.7	-0.588888884	Loc_1901
BU1901	24	2	25	-0.588888884	Loc_1901
BU1901	24	2	24.5	-0.588888884	Loc_1901
BU1901	24	2	24	-0.588888884	Loc_1901
BU1901	24	2	22.8	-0.588888884	Loc_1901
BU1901	24	2	15.8	-0.588888884	Loc_1901
BU1901	24	2	14	-0.588888884	Loc_1901
BU1901	24	2	13	-0.588888884	Loc_1901
BU1901	24	2	12	-0.588888884	Loc_1901
BU1901	24	2	11	-0.588888884	Loc_1901
BU1901	24	2	10.8	-0.588888884	Loc_1901
BU1901	24	3	24	-0.588888884	Loc_1901
BU1901	24	3	21.7	-0.588888884	Loc_1901
BU1901	24	3	20.7	-0.588888884	Loc_1901
BU1901	24	3	20.5	-0.588888884	Loc_1901
BU1901	24	3	20.5	-0.588888884	Loc_1901
BU1901	24	3	17.8	-0.588888884	Loc_1901
BU1901	24	3	17.8	-0.588888884	Loc_1901
BU1901	24	3	17.4	-0.588888884	Loc_1901
BU1901	24	3	16.3	-0.588888884	Loc_1901
BU1901	24	3	16	-0.588888884	Loc_1901
BU1901	25	1	24.9	-1.524000049	Loc_1901
BU1901	25	1	23.9	-1.524000049	Loc_1901
BU1901	25	1	22.9	-1.524000049	Loc_1901
BU1901	25	1	16.4	-1.524000049	Loc_1901
BU1901	25	1	16.4	-1.524000049	Loc_1901
BU1901	25	1	15.2	-1.524000049	Loc_1901
BU1901	25	1	15.1	-1.524000049	Loc_1901
BU1901	25	1	14.6	-1.524000049	Loc_1901
BU1901	25	1	14.4	-1.524000049	Loc_1901
BU1901	25	1	13.9	-1.524000049	Loc_1901
BU1901	25	2	28.8	-1.524000049	Loc_1901
BU1901	25	2	28.8	-1.524000049	Loc_1901
BU1901	25	2	22.7	-1.524000049	Loc_1901
BU1901	25	2	20.2	-1.524000049	Loc_1901
BU1901	25	2	20	-1.524000049	Loc_1901
BU1901	25	2	16	-1.524000049	Loc_1901
BU1901	25	2	14.1	-1.524000049	Loc_1901
BU1901	25	2	12	-1.524000049	Loc_1901
BU1901	25	2	9.9	-1.524000049	Loc_1901
BU1901	25	2	9	-1.524000049	Loc_1901
BU1901	25	3	22.7	-1.524000049	Loc_1901
BU1901	25	3	18	-1.524000049	Loc_1901
BU1901	25	3	16.7	-1.524000049	Loc_1901
BU1901	25	3	15.8	-1.524000049	Loc_1901
BU1901	25	3	15.5	-1.524000049	Loc_1901
BU1901	25	3	14.4	-1.524000049	Loc_1901
BU1901	25	3	14	-1.524000049	Loc_1901
BU1901	25	3	13.8	-1.524000049	Loc_1901
BU1901	25	3	13.5	-1.524000049	Loc_1901
BU1901	25	3	13	-1.524000049	Loc_1901
BU1901	26	1	24.7	-1.092000008	Loc_1901
BU1901	26	1	23	-1.092000008	Loc_1901
BU1901	26	1	20.7	-1.092000008	Loc_1901
BU1901	26	1	20.4	-1.092000008	Loc_1901
BU1901	26	1	19.7	-1.092000008	Loc_1901
BU1901	26	1	16.1	-1.092000008	Loc_1901
BU1901	26	1	15.2	-1.092000008	Loc_1901
BU1901	26	1	13.1	-1.092000008	Loc_1901
BU1901	26	1	12.2	-1.092000008	Loc_1901
BU1901	26	1	10.9	-1.092000008	Loc_1901
BU1901	26	2	18.8	-1.092000008	Loc_1901
BU1901	26	2	18.4	-1.092000008	Loc_1901
BU1901	26	2	17.9	-1.092000008	Loc_1901
BU1901	26	2	17.8	-1.092000008	Loc_1901
BU1901	26	2	16.7	-1.092000008	Loc_1901
BU1901	26	2	16.5	-1.092000008	Loc_1901
BU1901	26	2	16.3	-1.092000008	Loc_1901
BU1901	26	2	16.1	-1.092000008	Loc_1901
BU1901	26	2	14.3	-1.092000008	Loc_1901
BU1901	26	2	13.8	-1.092000008	Loc_1901
BU1901	26	3	24.6	-1.092000008	Loc_1901
BU1901	26	3	21.6	-1.092000008	Loc_1901
BU1901	26	3	19.9	-1.092000008	Loc_1901
BU1901	26	3	16.9	-1.092000008	Loc_1901
BU1901	26	3	15.5	-1.092000008	Loc_1901
BU1901	26	3		-1.092000008	Loc_1901
BU1901	26	3		-1.092000008	Loc_1901
BU1901	26	3		-1.092000008	Loc_1901
BU1901	26	3		-1.092000008	Loc_1901
BU1901	26	3		-1.092000008	Loc_1901
BU1901	29	1	27.9	-1.572000027	Loc_1901
BU1901	29	1	25.6	-1.572000027	Loc_1901
BU1901	29	1	24.6	-1.572000027	Loc_1901
BU1901	29	1	21.4	-1.572000027	Loc_1901
BU1901	29	1	20	-1.572000027	Loc_1901
BU1901	29	1	19.7	-1.572000027	Loc_1901
BU1901	29	1	17.1	-1.572000027	Loc_1901
BU1901	29	1	15.8	-1.572000027	Loc_1901
BU1901	29	1	14.1	-1.572000027	Loc_1901
BU1901	29	1	13.1	-1.572000027	Loc_1901
BU1901	29	2	23.5	-1.572000027	Loc_1901
BU1901	29	2	22	-1.572000027	Loc_1901
BU1901	29	2	20.5	-1.572000027	Loc_1901
BU1901	29	2	19.5	-1.572000027	Loc_1901
BU1901	29	2	18.8	-1.572000027	Loc_1901
BU1901	29	2	18	-1.572000027	Loc_1901
BU1901	29	2	15	-1.572000027	Loc_1901
BU1901	29	2	14.9	-1.572000027	Loc_1901
BU1901	29	2	14	-1.572000027	Loc_1901
BU1901	29	2	14	-1.572000027	Loc_1901
BU1901	29	3	24.9	-1.572000027	Loc_1901
BU1901	29	3	24.1	-1.572000027	Loc_1901
BU1901	29	3	24	-1.572000027	Loc_1901
BU1901	29	3	19	-1.572000027	Loc_1901
BU1901	29	3	18.7	-1.572000027	Loc_1901
BU1901	29	3	16.6	-1.572000027	Loc_1901
BU1901	29	3	16.4	-1.572000027	Loc_1901
BU1901	29	3	15.9	-1.572000027	Loc_1901
BU1901	29	3	14	-1.572000027	Loc_1901
BU1901	29	3	11.6	-1.572000027	Loc_1901
BU1901	30	1	30.7	-1.867999911	Loc_1901
BU1901	30	1	25.2	-1.867999911	Loc_1901
BU1901	30	1	24.9	-1.867999911	Loc_1901
BU1901	30	1	24.1	-1.867999911	Loc_1901
BU1901	30	1	23.3	-1.867999911	Loc_1901
BU1901	30	1	20.2	-1.867999911	Loc_1901
BU1901	30	1	20	-1.867999911	Loc_1901
BU1901	30	1	19.4	-1.867999911	Loc_1901
BU1901	30	1	19.1	-1.867999911	Loc_1901
BU1901	30	1	18.8	-1.867999911	Loc_1901
BU1901	30	2	30	-1.867999911	Loc_1901
BU1901	30	2	25	-1.867999911	Loc_1901
BU1901	30	2	24	-1.867999911	Loc_1901
BU1901	30	2	23	-1.867999911	Loc_1901
BU1901	30	2	20	-1.867999911	Loc_1901
BU1901	30	2	20	-1.867999911	Loc_1901
BU1901	30	2	19.5	-1.867999911	Loc_1901
BU1901	30	2	18.5	-1.867999911	Loc_1901
BU1901	30	2	17	-1.867999911	Loc_1901
BU1901	30	2	15	-1.867999911	Loc_1901
BU1901	30	3	31.1	-1.867999911	Loc_1901
BU1901	30	3	28	-1.867999911	Loc_1901
BU1901	30	3	25	-1.867999911	Loc_1901
BU1901	30	3	19.5	-1.867999911	Loc_1901
BU1901	30	3	19.1	-1.867999911	Loc_1901
BU1901	30	3	18	-1.867999911	Loc_1901
BU1901	30	3	17.5	-1.867999911	Loc_1901
BU1901	30	3	16.5	-1.867999911	Loc_1901
BU1901	30	3	15	-1.867999911	Loc_1901
BU1901	30	3	15	-1.867999911	Loc_1901
BU1901	36	1	25.7	-1.343999982	Loc_1901
BU1901	36	1	25.4	-1.343999982	Loc_1901
BU1901	36	1	22.4	-1.343999982	Loc_1901
BU1901	36	1	21.7	-1.343999982	Loc_1901
BU1901	36	1	21.1	-1.343999982	Loc_1901
BU1901	36	1	18.9	-1.343999982	Loc_1901
BU1901	36	1	18.5	-1.343999982	Loc_1901
BU1901	36	1	18.4	-1.343999982	Loc_1901
BU1901	36	1	18.1	-1.343999982	Loc_1901
BU1901	36	1	15.9	-1.343999982	Loc_1901
BU1901	36	2	22	-1.343999982	Loc_1901
BU1901	36	2	19.5	-1.343999982	Loc_1901
BU1901	36	2	18.8	-1.343999982	Loc_1901
BU1901	36	2	17.8	-1.343999982	Loc_1901
BU1901	36	2	17.8	-1.343999982	Loc_1901
BU1901	36	2	17.5	-1.343999982	Loc_1901
BU1901	36	2	17	-1.343999982	Loc_1901
BU1901	36	2	14.9	-1.343999982	Loc_1901
BU1901	36	2	14.7	-1.343999982	Loc_1901
BU1901	36	2	14.5	-1.343999982	Loc_1901
BU1901	36	3	27.5	-1.343999982	Loc_1901
BU1901	36	3	22.1	-1.343999982	Loc_1901
BU1901	36	3	18.7	-1.343999982	Loc_1901
BU1901	36	3	18	-1.343999982	Loc_1901
BU1901	36	3	17.7	-1.343999982	Loc_1901
BU1901	36	3	16.3	-1.343999982	Loc_1901
BU1901	36	3	15	-1.343999982	Loc_1901
BU1901	36	3	14	-1.343999982	Loc_1901
BU1901	36	3	13.5	-1.343999982	Loc_1901
BU1901	36	3	12.3	-1.343999982	Loc_1901
BU1901	37	1	20.8	-1.720000029	Loc_1901
BU1901	37	1	20.8	-1.720000029	Loc_1901
BU1901	37	1	20.4	-1.720000029	Loc_1901
BU1901	37	1	18.5	-1.720000029	Loc_1901
BU1901	37	1	18.2	-1.720000029	Loc_1901
BU1901	37	1	17.8	-1.720000029	Loc_1901
BU1901	37	1	17.7	-1.720000029	Loc_1901
BU1901	37	1	17.5	-1.720000029	Loc_1901
BU1901	37	1	16.7	-1.720000029	Loc_1901
BU1901	37	1	15.5	-1.720000029	Loc_1901
BU1901	37	2	27	-1.720000029	Loc_1901
BU1901	37	2	25.7	-1.720000029	Loc_1901
BU1901	37	2	23.3	-1.720000029	Loc_1901
BU1901	37	2	20	-1.720000029	Loc_1901
BU1901	37	2	19.5	-1.720000029	Loc_1901
BU1901	37	2	18	-1.720000029	Loc_1901
BU1901	37	2	17.1	-1.720000029	Loc_1901
BU1901	37	2	17	-1.720000029	Loc_1901
BU1901	37	2	16.4	-1.720000029	Loc_1901
BU1901	37	2	15.8	-1.720000029	Loc_1901
BU1901	37	3	34.1	-1.720000029	Loc_1901
BU1901	37	3	32.2	-1.720000029	Loc_1901
BU1901	37	3	26.5	-1.720000029	Loc_1901
BU1901	37	3	23	-1.720000029	Loc_1901
BU1901	37	3	21.5	-1.720000029	Loc_1901
BU1901	37	3	20.9	-1.720000029	Loc_1901
BU1901	37	3	19	-1.720000029	Loc_1901
BU1901	37	3	17.8	-1.720000029	Loc_1901
BU1901	37	3	13	-1.720000029	Loc_1901
BU1901	37	3	12.2	-1.720000029	Loc_1901
BU1901	43	1	24.4	-1.932000041	Loc_1901
BU1901	43	1	24.1	-1.932000041	Loc_1901
BU1901	43	1	23.1	-1.932000041	Loc_1901
BU1901	43	1	22.7	-1.932000041	Loc_1901
BU1901	43	1	18.7	-1.932000041	Loc_1901
BU1901	43	1	16.4	-1.932000041	Loc_1901
BU1901	43	1	13.7	-1.932000041	Loc_1901
BU1901	43	1	13.1	-1.932000041	Loc_1901
BU1901	43	1	12.7	-1.932000041	Loc_1901
BU1901	43	1	12.7	-1.932000041	Loc_1901
BU1901	43	2	26	-1.932000041	Loc_1901
BU1901	43	2	20.9	-1.932000041	Loc_1901
BU1901	43	2	20.4	-1.932000041	Loc_1901
BU1901	43	2	20.1	-1.932000041	Loc_1901
BU1901	43	2	16	-1.932000041	Loc_1901
BU1901	43	2	15	-1.932000041	Loc_1901
BU1901	43	2	14	-1.932000041	Loc_1901
BU1901	43	2	13.2	-1.932000041	Loc_1901
BU1901	43	2	13	-1.932000041	Loc_1901
BU1901	43	2	12.9	-1.932000041	Loc_1901
BU1901	43	3	28.1	-1.932000041	Loc_1901
BU1901	43	3	23.4	-1.932000041	Loc_1901
BU1901	43	3	20.5	-1.932000041	Loc_1901
BU1901	43	3	20.3	-1.932000041	Loc_1901
BU1901	43	3	18.2	-1.932000041	Loc_1901
BU1901	43	3	17.4	-1.932000041	Loc_1901
BU1901	43	3	17.1	-1.932000041	Loc_1901
BU1901	43	3	15	-1.932000041	Loc_1901
BU1901	43	3	14.2	-1.932000041	Loc_1901
BU1901	43	3	13	-1.932000041	Loc_1901
BU1901	114	1	17.9	-7.492000103	Loc_1905
BU1901	114	1	17.1	-7.492000103	Loc_1905
BU1901	114	1	14.4	-7.492000103	Loc_1905
BU1901	114	1	14.3	-7.492000103	Loc_1905
BU1901	114	1	14.2	-7.492000103	Loc_1905
BU1901	114	1	11.2	-7.492000103	Loc_1905
BU1901	114	1	10.9	-7.492000103	Loc_1905
BU1901	114	1	10.6	-7.492000103	Loc_1905
BU1901	114	1	10.2	-7.492000103	Loc_1905
BU1901	114	1	7	-7.492000103	Loc_1905
BU1901	114	2	15.3	-7.492000103	Loc_1905
BU1901	114	2	14	-7.492000103	Loc_1905
BU1901	114	2	13.5	-7.492000103	Loc_1905
BU1901	114	2	13.5	-7.492000103	Loc_1905
BU1901	114	2	13.2	-7.492000103	Loc_1905
BU1901	114	2	12.9	-7.492000103	Loc_1905
BU1901	114	2	12.7	-7.492000103	Loc_1905
BU1901	114	2	10.4	-7.492000103	Loc_1905
BU1901	114	2		-7.492000103	Loc_1905
BU1901	114	2		-7.492000103	Loc_1905
BU1901	114	3	24.2	-7.492000103	Loc_1905
BU1901	114	3	22.2	-7.492000103	Loc_1905
BU1901	114	3	20.8	-7.492000103	Loc_1905
BU1901	114	3	20.4	-7.492000103	Loc_1905
BU1901	114	3	19.4	-7.492000103	Loc_1905
BU1901	114	3	19.3	-7.492000103	Loc_1905
BU1901	114	3	19.2	-7.492000103	Loc_1905
BU1901	114	3	13.2	-7.492000103	Loc_1905
BU1901	114	3		-7.492000103	Loc_1905
BU1901	114	3		-7.492000103	Loc_1905
BU1901	116	1	28.2	-5.624000072	Loc_1905
BU1901	116	1	28.1	-5.624000072	Loc_1905
BU1901	116	1	26.3	-5.624000072	Loc_1905
BU1901	116	1	19.2	-5.624000072	Loc_1905
BU1901	116	1	18.6	-5.624000072	Loc_1905
BU1901	116	1	16.9	-5.624000072	Loc_1905
BU1901	116	1	16.8	-5.624000072	Loc_1905
BU1901	116	1	16.7	-5.624000072	Loc_1905
BU1901	116	1	15.5	-5.624000072	Loc_1905
BU1901	116	1	11.3	-5.624000072	Loc_1905
BU1901	116	2	23.8	-5.624000072	Loc_1905
BU1901	116	2	21.8	-5.624000072	Loc_1905
BU1901	116	2	21.1	-5.624000072	Loc_1905
BU1901	116	2	21	-5.624000072	Loc_1905
BU1901	116	2	20.8	-5.624000072	Loc_1905
BU1901	116	2	17.9	-5.624000072	Loc_1905
BU1901	116	2	17.5	-5.624000072	Loc_1905
BU1901	116	2	16.8	-5.624000072	Loc_1905
BU1901	116	2	16.3	-5.624000072	Loc_1905
BU1901	116	2	16	-5.624000072	Loc_1905
BU1901	116	3	23.9	-5.624000072	Loc_1905
BU1901	116	3	23	-5.624000072	Loc_1905
BU1901	116	3	22.5	-5.624000072	Loc_1905
BU1901	116	3	21	-5.624000072	Loc_1905
BU1901	116	3	20	-5.624000072	Loc_1905
BU1901	116	3	19.9	-5.624000072	Loc_1905
BU1901	116	3	19	-5.624000072	Loc_1905
BU1901	116	3	19	-5.624000072	Loc_1905
BU1901	116	3	18.5	-5.624000072	Loc_1905
BU1901	116	3	17.9	-5.624000072	Loc_1905
BU1901	124	1	33.3	-5.984000206	Loc_1905
BU1901	124	1	21.8	-5.984000206	Loc_1905
BU1901	124	1	21.2	-5.984000206	Loc_1905
BU1901	124	1	20.6	-5.984000206	Loc_1905
BU1901	124	1	20.5	-5.984000206	Loc_1905
BU1901	124	1	19.1	-5.984000206	Loc_1905
BU1901	124	1	18.5	-5.984000206	Loc_1905
BU1901	124	1	15.5	-5.984000206	Loc_1905
BU1901	124	1	15.4	-5.984000206	Loc_1905
BU1901	124	1	13.6	-5.984000206	Loc_1905
BU1901	124	2	28	-5.984000206	Loc_1905
BU1901	124	2	24	-5.984000206	Loc_1905
BU1901	124	2	22	-5.984000206	Loc_1905
BU1901	124	2	21	-5.984000206	Loc_1905
BU1901	124	2	20.1	-5.984000206	Loc_1905
BU1901	124	2	18.5	-5.984000206	Loc_1905
BU1901	124	2	16	-5.984000206	Loc_1905
BU1901	124	2	15	-5.984000206	Loc_1905
BU1901	124	2	15	-5.984000206	Loc_1905
BU1901	124	2	14	-5.984000206	Loc_1905
BU1901	124	3	28.8	-5.984000206	Loc_1905
BU1901	124	3	28.8	-5.984000206	Loc_1905
BU1901	124	3	23.9	-5.984000206	Loc_1905
BU1901	124	3	23.6	-5.984000206	Loc_1905
BU1901	124	3	22.2	-5.984000206	Loc_1905
BU1901	124	3	20.5	-5.984000206	Loc_1905
BU1901	124	3	20.2	-5.984000206	Loc_1905
BU1901	124	3	19.4	-5.984000206	Loc_1905
BU1901	124	3	16.3	-5.984000206	Loc_1905
BU1901	124	3	15.2	-5.984000206	Loc_1905
BU1901	127	1	32.2	-5.972000122	Loc_1905
BU1901	127	1	23.9	-5.972000122	Loc_1905
BU1901	127	1	23.1	-5.972000122	Loc_1905
BU1901	127	1	22.7	-5.972000122	Loc_1905
BU1901	127	1	22.2	-5.972000122	Loc_1905
BU1901	127	1	18.7	-5.972000122	Loc_1905
BU1901	127	1	17.5	-5.972000122	Loc_1905
BU1901	127	1	17	-5.972000122	Loc_1905
BU1901	127	1	14.1	-5.972000122	Loc_1905
BU1901	127	1	11.7	-5.972000122	Loc_1905
BU1901	127	2	22	-5.972000122	Loc_1905
BU1901	127	2	20.1	-5.972000122	Loc_1905
BU1901	127	2	19.5	-5.972000122	Loc_1905
BU1901	127	2	19.2	-5.972000122	Loc_1905
BU1901	127	2	18.5	-5.972000122	Loc_1905
BU1901	127	2	18.5	-5.972000122	Loc_1905
BU1901	127	2	17.5	-5.972000122	Loc_1905
BU1901	127	2	17.5	-5.972000122	Loc_1905
BU1901	127	2	17	-5.972000122	Loc_1905
BU1901	127	2	16	-5.972000122	Loc_1905
BU1901	127	3	25	-5.972000122	Loc_1905
BU1901	127	3	24.8	-5.972000122	Loc_1905
BU1901	127	3	21.3	-5.972000122	Loc_1905
BU1901	127	3	20	-5.972000122	Loc_1905
BU1901	127	3	19.7	-5.972000122	Loc_1905
BU1901	127	3	18.5	-5.972000122	Loc_1905
BU1901	127	3	16.5	-5.972000122	Loc_1905
BU1901	127	3	13.2	-5.972000122	Loc_1905
BU1901	127	3	12.6	-5.972000122	Loc_1905
BU1901	127	3	11.5	-5.972000122	Loc_1905
BU1901	129	1	26.7	-4.256000042	Loc_1905
BU1901	129	1	24.9	-4.256000042	Loc_1905
BU1901	129	1	24.4	-4.256000042	Loc_1905
BU1901	129	1	22.7	-4.256000042	Loc_1905
BU1901	129	1	22.2	-4.256000042	Loc_1905
BU1901	129	1	18.7	-4.256000042	Loc_1905
BU1901	129	1	18.5	-4.256000042	Loc_1905
BU1901	129	1	17.9	-4.256000042	Loc_1905
BU1901	129	1	16.5	-4.256000042	Loc_1905
BU1901	129	1	16.1	-4.256000042	Loc_1905
BU1901	129	2	34.4	-4.256000042	Loc_1905
BU1901	129	2	27.3	-4.256000042	Loc_1905
BU1901	129	2	21.5	-4.256000042	Loc_1905
BU1901	129	2	18	-4.256000042	Loc_1905
BU1901	129	2	14.7	-4.256000042	Loc_1905
BU1901	129	2	13.5	-4.256000042	Loc_1905
BU1901	129	2	11.2	-4.256000042	Loc_1905
BU1901	129	2	9	-4.256000042	Loc_1905
BU1901	129	2		-4.256000042	Loc_1905
BU1901	129	2		-4.256000042	Loc_1905
BU1901	129	3	22.3	-4.256000042	Loc_1905
BU1901	129	3	21.1	-4.256000042	Loc_1905
BU1901	129	3	21	-4.256000042	Loc_1905
BU1901	129	3	20.2	-4.256000042	Loc_1905
BU1901	129	3	18	-4.256000042	Loc_1905
BU1901	129	3	17.8	-4.256000042	Loc_1905
BU1901	129	3	17	-4.256000042	Loc_1905
BU1901	129	3	16.7	-4.256000042	Loc_1905
BU1901	129	3	15.5	-4.256000042	Loc_1905
BU1901	129	3	15.1	-4.256000042	Loc_1905
BU1901	130	1	24.8	-4.539999962	Loc_1905
BU1901	130	1	24.4	-4.539999962	Loc_1905
BU1901	130	1	22.6	-4.539999962	Loc_1905
BU1901	130	1	21.1	-4.539999962	Loc_1905
BU1901	130	1	19.4	-4.539999962	Loc_1905
BU1901	130	1	18.7	-4.539999962	Loc_1905
BU1901	130	1	18.6	-4.539999962	Loc_1905
BU1901	130	1	18.5	-4.539999962	Loc_1905
BU1901	130	1	18.3	-4.539999962	Loc_1905
BU1901	130	1	16.9	-4.539999962	Loc_1905
BU1901	130	2	24.6	-4.539999962	Loc_1905
BU1901	130	2	23.3	-4.539999962	Loc_1905
BU1901	130	2	20.4	-4.539999962	Loc_1905
BU1901	130	2	20.2	-4.539999962	Loc_1905
BU1901	130	2	19.5	-4.539999962	Loc_1905
BU1901	130	2	18	-4.539999962	Loc_1905
BU1901	130	2	17.4	-4.539999962	Loc_1905
BU1901	130	2	16.7	-4.539999962	Loc_1905
BU1901	130	2	16.3	-4.539999962	Loc_1905
BU1901	130	2	15.8	-4.539999962	Loc_1905
BU1901	130	3	23.2	-4.539999962	Loc_1905
BU1901	130	3	21.5	-4.539999962	Loc_1905
BU1901	130	3	20.8	-4.539999962	Loc_1905
BU1901	130	3	20	-4.539999962	Loc_1905
BU1901	130	3	19.5	-4.539999962	Loc_1905
BU1901	130	3	17.5	-4.539999962	Loc_1905
BU1901	130	3	17.3	-4.539999962	Loc_1905
BU1901	130	3	17.2	-4.539999962	Loc_1905
BU1901	130	3	16	-4.539999962	Loc_1905
BU1901	130	3	15.5	-4.539999962	Loc_1905
BU1901	132	1	28.1	-6.547999859	Loc_1905
BU1901	132	1	27.4	-6.547999859	Loc_1905
BU1901	132	1	23	-6.547999859	Loc_1905
BU1901	132	1	21.9	-6.547999859	Loc_1905
BU1901	132	1	18.1	-6.547999859	Loc_1905
BU1901	132	1	16.5	-6.547999859	Loc_1905
BU1901	132	1	15.6	-6.547999859	Loc_1905
BU1901	132	1	12.1	-6.547999859	Loc_1905
BU1901	132	1	10.7	-6.547999859	Loc_1905
BU1901	132	1	7.7	-6.547999859	Loc_1905
BU1901	132	2	22.2	-6.547999859	Loc_1905
BU1901	132	2	22	-6.547999859	Loc_1905
BU1901	132	2	20.7	-6.547999859	Loc_1905
BU1901	132	2	17.8	-6.547999859	Loc_1905
BU1901	132	2	17.3	-6.547999859	Loc_1905
BU1901	132	2	17.2	-6.547999859	Loc_1905
BU1901	132	2	16.1	-6.547999859	Loc_1905
BU1901	132	2	15	-6.547999859	Loc_1905
BU1901	132	2	13.2	-6.547999859	Loc_1905
BU1901	132	2	11.7	-6.547999859	Loc_1905
BU1901	132	3	25.5	-6.547999859	Loc_1905
BU1901	132	3	22.2	-6.547999859	Loc_1905
BU1901	132	3	22	-6.547999859	Loc_1905
BU1901	132	3	21	-6.547999859	Loc_1905
BU1901	132	3	19.5	-6.547999859	Loc_1905
BU1901	132	3	19.5	-6.547999859	Loc_1905
BU1901	132	3	18	-6.547999859	Loc_1905
BU1901	132	3	16.3	-6.547999859	Loc_1905
BU1901	132	3	13.5	-6.547999859	Loc_1905
BU1901	132	3	13.5	-6.547999859	Loc_1905
BU1901	135	1	23.3	-6.539999962	Loc_1905
BU1901	135	1	22.7	-6.539999962	Loc_1905
BU1901	135	1	18.5	-6.539999962	Loc_1905
BU1901	135	1	17.5	-6.539999962	Loc_1905
BU1901	135	1	17.1	-6.539999962	Loc_1905
BU1901	135	1	16.1	-6.539999962	Loc_1905
BU1901	135	1	15.6	-6.539999962	Loc_1905
BU1901	135	1	15.4	-6.539999962	Loc_1905
BU1901	135	1	15.3	-6.539999962	Loc_1905
BU1901	135	1	14.3	-6.539999962	Loc_1905
BU1901	135	2	26.8	-6.539999962	Loc_1905
BU1901	135	2	23	-6.539999962	Loc_1905
BU1901	135	2	20	-6.539999962	Loc_1905
BU1901	135	2	19.6	-6.539999962	Loc_1905
BU1901	135	2	19.3	-6.539999962	Loc_1905
BU1901	135	2	14.2	-6.539999962	Loc_1905
BU1901	135	2	13.6	-6.539999962	Loc_1905
BU1901	135	2	13.2	-6.539999962	Loc_1905
BU1901	135	2	12.8	-6.539999962	Loc_1905
BU1901	135	2	12.7	-6.539999962	Loc_1905
BU1901	135	3	24.3	-6.539999962	Loc_1905
BU1901	135	3	22.5	-6.539999962	Loc_1905
BU1901	135	3	19	-6.539999962	Loc_1905
BU1901	135	3	18.9	-6.539999962	Loc_1905
BU1901	135	3	18.6	-6.539999962	Loc_1905
BU1901	135	3	18.4	-6.539999962	Loc_1905
BU1901	135	3	17.3	-6.539999962	Loc_1905
BU1901	135	3	16.7	-6.539999962	Loc_1905
BU1901	135	3	14.7	-6.539999962	Loc_1905
BU1901	135	3	14	-6.539999962	Loc_1905
BU1905	24	1	23	-0.588888884	Loc_1901
BU1905	24	1	21.7	-0.588888884	Loc_1901
BU1905	24	1	21.1	-0.588888884	Loc_1901
BU1905	24	1	19.4	-0.588888884	Loc_1901
BU1905	24	1	18.6	-0.588888884	Loc_1901
BU1905	24	1	18.2	-0.588888884	Loc_1901
BU1905	24	1	12.4	-0.588888884	Loc_1901
BU1905	24	1	12.3	-0.588888884	Loc_1901
BU1905	24	1	5.4	-0.588888884	Loc_1901
BU1905	24	1	4.5	-0.588888884	Loc_1901
BU1905	24	2	24.9	-0.588888884	Loc_1901
BU1905	24	2	21	-0.588888884	Loc_1901
BU1905	24	2	17.8	-0.588888884	Loc_1901
BU1905	24	2	17	-0.588888884	Loc_1901
BU1905	24	2	15.8	-0.588888884	Loc_1901
BU1905	24	2	12.8	-0.588888884	Loc_1901
BU1905	24	2	12	-0.588888884	Loc_1901
BU1905	24	2	10.6	-0.588888884	Loc_1901
BU1905	24	2	10.5	-0.588888884	Loc_1901
BU1905	24	2	8.2	-0.588888884	Loc_1901
BU1905	25	1	23.9	-1.524000049	Loc_1901
BU1905	25	1	20.4	-1.524000049	Loc_1901
BU1905	25	1	19.2	-1.524000049	Loc_1901
BU1905	25	1	16.6	-1.524000049	Loc_1901
BU1905	25	1	15.4	-1.524000049	Loc_1901
BU1905	25	1	15.1	-1.524000049	Loc_1901
BU1905	25	1	13.8	-1.524000049	Loc_1901
BU1905	25	1	13.2	-1.524000049	Loc_1901
BU1905	25	1	8.4	-1.524000049	Loc_1901
BU1905	25	1	8	-1.524000049	Loc_1901
BU1905	25	2	20.5	-1.524000049	Loc_1901
BU1905	25	2	15.7	-1.524000049	Loc_1901
BU1905	25	2	15.6	-1.524000049	Loc_1901
BU1905	25	2	15.4	-1.524000049	Loc_1901
BU1905	25	2	14.7	-1.524000049	Loc_1901
BU1905	25	2	14	-1.524000049	Loc_1901
BU1905	25	2	12.5	-1.524000049	Loc_1901
BU1905	25	2	11.9	-1.524000049	Loc_1901
BU1905	25	2	11.2	-1.524000049	Loc_1901
BU1905	25	2	10.8	-1.524000049	Loc_1901
BU1905	26	1	19.6	-1.092000008	Loc_1901
BU1905	26	1	17.3	-1.092000008	Loc_1901
BU1905	26	1	14.8	-1.092000008	Loc_1901
BU1905	26	1	14.2	-1.092000008	Loc_1901
BU1905	26	1	12	-1.092000008	Loc_1901
BU1905	26	1	12	-1.092000008	Loc_1901
BU1905	26	1	11.1	-1.092000008	Loc_1901
BU1905	26	1	9.4	-1.092000008	Loc_1901
BU1905	26	1	8	-1.092000008	Loc_1901
BU1905	26	1	7.5	-1.092000008	Loc_1901
BU1905	26	2	22.8	-1.092000008	Loc_1901
BU1905	26	2	22.5	-1.092000008	Loc_1901
BU1905	26	2	21.4	-1.092000008	Loc_1901
BU1905	26	2	19.7	-1.092000008	Loc_1901
BU1905	26	2	15.7	-1.092000008	Loc_1901
BU1905	26	2	15.7	-1.092000008	Loc_1901
BU1905	26	2	14.6	-1.092000008	Loc_1901
BU1905	26	2	12.4	-1.092000008	Loc_1901
BU1905	26	2	9.6	-1.092000008	Loc_1901
BU1905	26	2	6.8	-1.092000008	Loc_1901
BU1905	29	1	24.8	-1.572000027	Loc_1901
BU1905	29	1	21.6	-1.572000027	Loc_1901
BU1905	29	1	17.8	-1.572000027	Loc_1901
BU1905	29	1	13.4	-1.572000027	Loc_1901
BU1905	29	1	10.6	-1.572000027	Loc_1901
BU1905	29	1	9.1	-1.572000027	Loc_1901
BU1905	29	1	9	-1.572000027	Loc_1901
BU1905	29	1	6.2	-1.572000027	Loc_1901
BU1905	29	1	5.8	-1.572000027	Loc_1901
BU1905	29	1		-1.572000027	Loc_1901
BU1905	29	2	29.2	-1.572000027	Loc_1901
BU1905	29	2	29	-1.572000027	Loc_1901
BU1905	29	2	21	-1.572000027	Loc_1901
BU1905	29	2	19.7	-1.572000027	Loc_1901
BU1905	29	2	17.1	-1.572000027	Loc_1901
BU1905	29	2	13.1	-1.572000027	Loc_1901
BU1905	29	2	11	-1.572000027	Loc_1901
BU1905	29	2	11	-1.572000027	Loc_1901
BU1905	29	2	10.4	-1.572000027	Loc_1901
BU1905	29	2	8.8	-1.572000027	Loc_1901
BU1905	30	1	20.5	-1.867999911	Loc_1901
BU1905	30	1	19.3	-1.867999911	Loc_1901
BU1905	30	1	18.5	-1.867999911	Loc_1901
BU1905	30	1	18.5	-1.867999911	Loc_1901
BU1905	30	1	16.5	-1.867999911	Loc_1901
BU1905	30	1	16	-1.867999911	Loc_1901
BU1905	30	1	15.7	-1.867999911	Loc_1901
BU1905	30	1	15.5	-1.867999911	Loc_1901
BU1905	30	1	15.5	-1.867999911	Loc_1901
BU1905	30	1	14.6	-1.867999911	Loc_1901
BU1905	30	2	31.7	-1.867999911	Loc_1901
BU1905	30	2	24	-1.867999911	Loc_1901
BU1905	30	2	22.7	-1.867999911	Loc_1901
BU1905	30	2	21.9	-1.867999911	Loc_1901
BU1905	30	2	21.7	-1.867999911	Loc_1901
BU1905	30	2	21.4	-1.867999911	Loc_1901
BU1905	30	2	21.3	-1.867999911	Loc_1901
BU1905	30	2	19.7	-1.867999911	Loc_1901
BU1905	30	2	19.5	-1.867999911	Loc_1901
BU1905	30	2	13.8	-1.867999911	Loc_1901
BU1905	36	1	19.9	-1.343999982	Loc_1901
BU1905	36	1	19.5	-1.343999982	Loc_1901
BU1905	36	1	18.7	-1.343999982	Loc_1901
BU1905	36	1	17.2	-1.343999982	Loc_1901
BU1905	36	1	17.2	-1.343999982	Loc_1901
BU1905	36	1	16.8	-1.343999982	Loc_1901
BU1905	36	1	16.7	-1.343999982	Loc_1901
BU1905	36	1	13.8	-1.343999982	Loc_1901
BU1905	36	1	13.4	-1.343999982	Loc_1901
BU1905	36	1	12.4	-1.343999982	Loc_1901
BU1905	36	2	18.1	-1.343999982	Loc_1901
BU1905	36	2	17.6	-1.343999982	Loc_1901
BU1905	36	2	15.8	-1.343999982	Loc_1901
BU1905	36	2	14	-1.343999982	Loc_1901
BU1905	36	2	11.4	-1.343999982	Loc_1901
BU1905	36	2	11	-1.343999982	Loc_1901
BU1905	36	2	10.9	-1.343999982	Loc_1901
BU1905	36	2	10.6	-1.343999982	Loc_1901
BU1905	36	2	10.4	-1.343999982	Loc_1901
BU1905	36	2	6.3	-1.343999982	Loc_1901
BU1905	37	1	19.2	-1.720000029	Loc_1901
BU1905	37	1	19	-1.720000029	Loc_1901
BU1905	37	1	13.6	-1.720000029	Loc_1901
BU1905	37	1	12	-1.720000029	Loc_1901
BU1905	37	1	11.1	-1.720000029	Loc_1901
BU1905	37	1		-1.720000029	Loc_1901
BU1905	37	1		-1.720000029	Loc_1901
BU1905	37	1		-1.720000029	Loc_1901
BU1905	37	1		-1.720000029	Loc_1901
BU1905	37	1		-1.720000029	Loc_1901
BU1905	37	2	20.9	-1.720000029	Loc_1901
BU1905	37	2	18	-1.720000029	Loc_1901
BU1905	37	2	17.7	-1.720000029	Loc_1901
BU1905	37	2	16.2	-1.720000029	Loc_1901
BU1905	37	2	15.6	-1.720000029	Loc_1901
BU1905	37	2	14.8	-1.720000029	Loc_1901
BU1905	37	2	14.5	-1.720000029	Loc_1901
BU1905	37	2	14.2	-1.720000029	Loc_1901
BU1905	37	2	13.6	-1.720000029	Loc_1901
BU1905	37	2	13.6	-1.720000029	Loc_1901
BU1905	43	1	21.4	-1.932000041	Loc_1901
BU1905	43	1	19.2	-1.932000041	Loc_1901
BU1905	43	1	16.3	-1.932000041	Loc_1901
BU1905	43	1	15.9	-1.932000041	Loc_1901
BU1905	43	1	15.3	-1.932000041	Loc_1901
BU1905	43	1	13.7	-1.932000041	Loc_1901
BU1905	43	1	13.2	-1.932000041	Loc_1901
BU1905	43	1	12.9	-1.932000041	Loc_1901
BU1905	43	1	12.8	-1.932000041	Loc_1901
BU1905	43	1	12.7	-1.932000041	Loc_1901
BU1905	43	2	25	-1.932000041	Loc_1901
BU1905	43	2	23.2	-1.932000041	Loc_1901
BU1905	43	2	20.7	-1.932000041	Loc_1901
BU1905	43	2	19.9	-1.932000041	Loc_1901
BU1905	43	2	18.6	-1.932000041	Loc_1901
BU1905	43	2	18.2	-1.932000041	Loc_1901
BU1905	43	2	16	-1.932000041	Loc_1901
BU1905	43	2	13.7	-1.932000041	Loc_1901
BU1905	43	2	13.4	-1.932000041	Loc_1901
BU1905	43	2	13	-1.932000041	Loc_1901
BU1905	114	1	18.4	-7.492000103	Loc_1905
BU1905	114	1	16.7	-7.492000103	Loc_1905
BU1905	114	1	14.6	-7.492000103	Loc_1905
BU1905	114	1	12.6	-7.492000103	Loc_1905
BU1905	114	1	12.5	-7.492000103	Loc_1905
BU1905	114	1	12.5	-7.492000103	Loc_1905
BU1905	114	1	11.8	-7.492000103	Loc_1905
BU1905	114	1	11	-7.492000103	Loc_1905
BU1905	114	1	10.8	-7.492000103	Loc_1905
BU1905	114	1	10.8	-7.492000103	Loc_1905
BU1905	114	2	21.7	-7.492000103	Loc_1905
BU1905	114	2	18.8	-7.492000103	Loc_1905
BU1905	114	2		-7.492000103	Loc_1905
BU1905	114	2		-7.492000103	Loc_1905
BU1905	114	2		-7.492000103	Loc_1905
BU1905	114	2		-7.492000103	Loc_1905
BU1905	114	2		-7.492000103	Loc_1905
BU1905	114	2		-7.492000103	Loc_1905
BU1905	114	2		-7.492000103	Loc_1905
BU1905	114	2		-7.492000103	Loc_1905
BU1905	116	1	24.4	-5.624000072	Loc_1905
BU1905	116	1	23.5	-5.624000072	Loc_1905
BU1905	116	1	21	-5.624000072	Loc_1905
BU1905	116	1	20	-5.624000072	Loc_1905
BU1905	116	1	19.5	-5.624000072	Loc_1905
BU1905	116	1	17.4	-5.624000072	Loc_1905
BU1905	116	1	16.8	-5.624000072	Loc_1905
BU1905	116	1	16.6	-5.624000072	Loc_1905
BU1905	116	1	16.6	-5.624000072	Loc_1905
BU1905	116	1	16.3	-5.624000072	Loc_1905
BU1905	116	2	24.6	-5.624000072	Loc_1905
BU1905	116	2	21.2	-5.624000072	Loc_1905
BU1905	116	2	19.6	-5.624000072	Loc_1905
BU1905	116	2	19.4	-5.624000072	Loc_1905
BU1905	116	2	16	-5.624000072	Loc_1905
BU1905	116	2	15.6	-5.624000072	Loc_1905
BU1905	116	2	15.1	-5.624000072	Loc_1905
BU1905	116	2	14.1	-5.624000072	Loc_1905
BU1905	116	2	13.9	-5.624000072	Loc_1905
BU1905	116	2	12.8	-5.624000072	Loc_1905
BU1905	124	1	19.8	-5.984000206	Loc_1905
BU1905	124	1	15.3	-5.984000206	Loc_1905
BU1905	124	1	12.6	-5.984000206	Loc_1905
BU1905	124	1	11	-5.984000206	Loc_1905
BU1905	124	1		-5.984000206	Loc_1905
BU1905	124	1		-5.984000206	Loc_1905
BU1905	124	1		-5.984000206	Loc_1905
BU1905	124	1		-5.984000206	Loc_1905
BU1905	124	1		-5.984000206	Loc_1905
BU1905	124	1		-5.984000206	Loc_1905
BU1905	124	2	32.7	-5.984000206	Loc_1905
BU1905	124	2	24.7	-5.984000206	Loc_1905
BU1905	124	2	17.1	-5.984000206	Loc_1905
BU1905	124	2	14	-5.984000206	Loc_1905
BU1905	124	2	13.4	-5.984000206	Loc_1905
BU1905	124	2	13.1	-5.984000206	Loc_1905
BU1905	124	2	12.9	-5.984000206	Loc_1905
BU1905	124	2	12.4	-5.984000206	Loc_1905
BU1905	124	2	11.9	-5.984000206	Loc_1905
BU1905	124	2	11.5	-5.984000206	Loc_1905
BU1905	127	1	20	-5.972000122	Loc_1905
BU1905	127	1	16.2	-5.972000122	Loc_1905
BU1905	127	1	16.1	-5.972000122	Loc_1905
BU1905	127	1	15.5	-5.972000122	Loc_1905
BU1905	127	1	14.5	-5.972000122	Loc_1905
BU1905	127	1	14	-5.972000122	Loc_1905
BU1905	127	1	13.3	-5.972000122	Loc_1905
BU1905	127	1	12.6	-5.972000122	Loc_1905
BU1905	127	1	12.2	-5.972000122	Loc_1905
BU1905	127	1	11.5	-5.972000122	Loc_1905
BU1905	127	2	22.2	-5.972000122	Loc_1905
BU1905	127	2	21.6	-5.972000122	Loc_1905
BU1905	127	2	20.7	-5.972000122	Loc_1905
BU1905	127	2	18.9	-5.972000122	Loc_1905
BU1905	127	2	16.8	-5.972000122	Loc_1905
BU1905	127	2	15.9	-5.972000122	Loc_1905
BU1905	127	2	15.9	-5.972000122	Loc_1905
BU1905	127	2	14.1	-5.972000122	Loc_1905
BU1905	127	2	13.3	-5.972000122	Loc_1905
BU1905	127	2	13.3	-5.972000122	Loc_1905
BU1905	129	1	16.7	-4.256000042	Loc_1905
BU1905	129	1	15	-4.256000042	Loc_1905
BU1905	129	1	14	-4.256000042	Loc_1905
BU1905	129	1	13.5	-4.256000042	Loc_1905
BU1905	129	1	13.1	-4.256000042	Loc_1905
BU1905	129	1	13	-4.256000042	Loc_1905
BU1905	129	1	12.1	-4.256000042	Loc_1905
BU1905	129	1	11.9	-4.256000042	Loc_1905
BU1905	129	1	11	-4.256000042	Loc_1905
BU1905	129	1	11	-4.256000042	Loc_1905
BU1905	129	2	27	-4.256000042	Loc_1905
BU1905	129	2	22.8	-4.256000042	Loc_1905
BU1905	129	2	20.7	-4.256000042	Loc_1905
BU1905	129	2	18.7	-4.256000042	Loc_1905
BU1905	129	2	18.7	-4.256000042	Loc_1905
BU1905	129	2	18.4	-4.256000042	Loc_1905
BU1905	129	2	18.1	-4.256000042	Loc_1905
BU1905	129	2	17.9	-4.256000042	Loc_1905
BU1905	129	2	15.5	-4.256000042	Loc_1905
BU1905	129	2	14.1	-4.256000042	Loc_1905
BU1905	130	1	29.7	-4.539999962	Loc_1905
BU1905	130	1	27.1	-4.539999962	Loc_1905
BU1905	130	1	25.4	-4.539999962	Loc_1905
BU1905	130	1	21.7	-4.539999962	Loc_1905
BU1905	130	1	21.3	-4.539999962	Loc_1905
BU1905	130	1	17.9	-4.539999962	Loc_1905
BU1905	130	1	9.2	-4.539999962	Loc_1905
BU1905	130	1		-4.539999962	Loc_1905
BU1905	130	1		-4.539999962	Loc_1905
BU1905	130	1		-4.539999962	Loc_1905
BU1905	130	2	21.7	-4.539999962	Loc_1905
BU1905	130	2	17.8	-4.539999962	Loc_1905
BU1905	130	2	17.4	-4.539999962	Loc_1905
BU1905	130	2	16.4	-4.539999962	Loc_1905
BU1905	130	2	15.2	-4.539999962	Loc_1905
BU1905	130	2	14	-4.539999962	Loc_1905
BU1905	130	2	13.8	-4.539999962	Loc_1905
BU1905	130	2	12.9	-4.539999962	Loc_1905
BU1905	130	2	12.7	-4.539999962	Loc_1905
BU1905	130	2	12.5	-4.539999962	Loc_1905
BU1905	132	1	22.7	-6.547999859	Loc_1905
BU1905	132	1	19.6	-6.547999859	Loc_1905
BU1905	132	1	16.1	-6.547999859	Loc_1905
BU1905	132	1	14.8	-6.547999859	Loc_1905
BU1905	132	1	14.4	-6.547999859	Loc_1905
BU1905	132	1	11.4	-6.547999859	Loc_1905
BU1905	132	1	11.1	-6.547999859	Loc_1905
BU1905	132	1	10.7	-6.547999859	Loc_1905
BU1905	132	1	7.8	-6.547999859	Loc_1905
BU1905	132	1	7.7	-6.547999859	Loc_1905
BU1905	132	2	22	-6.547999859	Loc_1905
BU1905	132	2	19.3	-6.547999859	Loc_1905
BU1905	132	2	17.7	-6.547999859	Loc_1905
BU1905	132	2	16.6	-6.547999859	Loc_1905
BU1905	132	2	11.8	-6.547999859	Loc_1905
BU1905	132	2	9.6	-6.547999859	Loc_1905
BU1905	132	2	8.8	-6.547999859	Loc_1905
BU1905	132	2	6.3	-6.547999859	Loc_1905
BU1905	132	2		-6.547999859	Loc_1905
BU1905	132	2		-6.547999859	Loc_1905
BU1905	135	1	22.9	-6.539999962	Loc_1905
BU1905	135	1	20	-6.539999962	Loc_1905
BU1905	135	1	19.7	-6.539999962	Loc_1905
BU1905	135	1	16.1	-6.539999962	Loc_1905
BU1905	135	1	14	-6.539999962	Loc_1905
BU1905	135	1	13.5	-6.539999962	Loc_1905
BU1905	135	1	11.3	-6.539999962	Loc_1905
BU1905	135	1	5.7	-6.539999962	Loc_1905
BU1905	135	1		-6.539999962	Loc_1905
BU1905	135	1		-6.539999962	Loc_1905
BU1905	135	2	26	-6.539999962	Loc_1905
BU1905	135	2	22.4	-6.539999962	Loc_1905
BU1905	135	2	19.2	-6.539999962	Loc_1905
BU1905	135	2	18.1	-6.539999962	Loc_1905
BU1905	135	2	16.5	-6.539999962	Loc_1905
BU1905	135	2	16.2	-6.539999962	Loc_1905
BU1905	135	2	16.2	-6.539999962	Loc_1905
BU1905	135	2	15.5	-6.539999962	Loc_1905
BU1905	135	2	15.1	-6.539999962	Loc_1905
BU1905	135	2	14.4	-6.539999962	Loc_1905
