## Supplementary Table 7 for "Genomic variation of a keystone forest tree species reveals signals of local adaptation despite high levels of phenotypic plasticity"

Site	Population	Replicate	SurvAbsolute_age30	SurvPercent_age30	Population_bio6	Local
Bu1901	24	1	16	32	-0.588888884	Loc_1901
Bu1901	24	2	14	28	-0.588888884	Loc_1901
Bu1901	24	3	18	36	-0.588888884	Loc_1901
Bu1901	25	1	14	28	-1.524000049	Loc_1901
Bu1901	25	2	11	22	-1.524000049	Loc_1901
Bu1901	25	3	18	36	-1.524000049	Loc_1901
Bu1901	26	1	14	28	-1.092000008	Loc_1901
Bu1901	26	2	21	42	-1.092000008	Loc_1901
Bu1901	26	3	5	10	-1.092000008	Loc_1901
Bu1901	29	1	15	30	-1.572000027	Loc_1901
Bu1901	29	2	14	28	-1.572000027	Loc_1901
Bu1901	29	3	12	24	-1.572000027	Loc_1901
Bu1901	30	1	23	46	-1.867999911	Loc_1901
Bu1901	30	2	18	36	-1.867999911	Loc_1901
Bu1901	30	3	15	30	-1.867999911	Loc_1901
Bu1901	36	1	20	40	-1.343999982	Loc_1901
Bu1901	36	2	14	28	-1.343999982	Loc_1901
Bu1901	36	3	11	22	-1.343999982	Loc_1901
Bu1901	37	1	16	32	-1.720000029	Loc_1901
Bu1901	37	2	31	62	-1.720000029	Loc_1901
Bu1901	37	3	12	24	-1.720000029	Loc_1901
Bu1901	43	1	14	28	-1.932000041	Loc_1901
Bu1901	43	2	14	28	-1.932000041	Loc_1901
Bu1901	43	3	17	34	-1.932000041	Loc_1901
Bu1901	114	1	13	26	-7.492000103	Loc_1905
Bu1901	114	2	8	16	-7.492000103	Loc_1905
Bu1901	114	3	8	16	-7.492000103	Loc_1905
Bu1901	116	1	15	30	-5.624000072	Loc_1905
Bu1901	116	2	17	34	-5.624000072	Loc_1905
Bu1901	116	3	21	42	-5.624000072	Loc_1905
Bu1901	124	1	15	30	-5.984000206	Loc_1905
Bu1901	124	2	12	24	-5.984000206	Loc_1905
Bu1901	124	3	16	32	-5.984000206	Loc_1905
Bu1901	127	1	13	26	-5.972000122	Loc_1905
Bu1901	127	2	20	40	-5.972000122	Loc_1905
Bu1901	127	3	10	20	-5.972000122	Loc_1905
Bu1901	129	1	17	34	-4.256000042	Loc_1905
Bu1901	129	2	8	16	-4.256000042	Loc_1905
Bu1901	129	3	18	36	-4.256000042	Loc_1905
Bu1901	130	1	19	38	-4.539999962	Loc_1905
Bu1901	130	2	24	48	-4.539999962	Loc_1905
Bu1901	130	3	12	24	-4.539999962	Loc_1905
Bu1901	132	1	10	20	-6.547999859	Loc_1905
Bu1901	132	2	17	34	-6.547999859	Loc_1905
Bu1901	132	3	18	36	-6.547999859	Loc_1905
Bu1901	135	1	18	36	-6.539999962	Loc_1905
Bu1901	135	2	19	38	-6.539999962	Loc_1905
Bu1901	135	3	17	34	-6.539999962	Loc_1905
Bu1905	24	1	10	20	-0.588888884	Loc_1901
Bu1905	24	2	15	30	-0.588888884	Loc_1901
Bu1905	25	1	11	22	-1.524000049	Loc_1901
Bu1905	25	2	19	38	-1.524000049	Loc_1901
Bu1905	26	1	15	30	-1.092000008	Loc_1901
Bu1905	26	2	13	26	-1.092000008	Loc_1901
Bu1905	29	1	9	18	-1.572000027	Loc_1901
Bu1905	29	2	13	26	-1.572000027	Loc_1901
Bu1905	30	1	24	48	-1.867999911	Loc_1901
Bu1905	30	2	20	40	-1.867999911	Loc_1901
Bu1905	36	1	26	52	-1.343999982	Loc_1901
Bu1905	36	2	10	20	-1.343999982	Loc_1901
Bu1905	37	1	5	10	-1.720000029	Loc_1901
Bu1905	37	2	29	58	-1.720000029	Loc_1901
Bu1905	43	1	26	52	-1.932000041	Loc_1901
Bu1905	43	2	14	28	-1.932000041	Loc_1901
Bu1905	114	1	26	52	-7.492000103	Loc_1905
Bu1905	114	2	2	4	-7.492000103	Loc_1905
Bu1905	116	1	20	40	-5.624000072	Loc_1905
Bu1905	116	2	19	38	-5.624000072	Loc_1905
Bu1905	124	1	4	8	-5.984000206	Loc_1905
Bu1905	124	2	15	30	-5.984000206	Loc_1905
Bu1905	127	1	23	46	-5.972000122	Loc_1905
Bu1905	127	2	22	44	-5.972000122	Loc_1905
Bu1905	129	1	31	62	-4.256000042	Loc_1905
Bu1905	129	2	23	46	-4.256000042	Loc_1905
Bu1905	130	1	7	14	-4.539999962	Loc_1905
Bu1905	130	2	19	38	-4.539999962	Loc_1905
Bu1905	132	1	18	36	-6.547999859	Loc_1905
Bu1905	132	2	8	16	-6.547999859	Loc_1905
Bu1905	135	1	8	16	-6.539999962	Loc_1905
Bu1905	135	2	25	50	-6.539999962	Loc_1905
