## Supplementary Table 9 for "Genomic variation of a keystone forest tree species reveals signals of local adaptation despite high levels of phenotypic plasticity"

### Sheet: Tabelle1
Name	Sequence	Tm	Length
Bhaga2g94_exon36-37_fwd	ATAGATATGAATCAGGATAACTATATGGAAG	59	31
Bhaga2g94_exon38_rev	GCTAACAATCGCTGCCCAAT	60	20
Fasyl_Actin_fwd	AGAGATTCCGTTGCCCAGAA	60	20
Fasyl_Actin_rev	TGGATTCCAGCAGCTTCCA	60	19
